# A new machine learning based computational framework identifies therapeutic targets and unveils influential genes in pancreatic islet cells

**DOI:** 10.1101/2022.05.01.490186

**Authors:** Turki Turki, Y-h. Taguchi

## Abstract

Pancreatic islets comprise a group of cells that produce hormones regulating blood glucose levels. Particularly, the alpha and beta islet cells produce glucagon and insulin to stabilize blood glucose. When beta islet cells are dysfunctional, insulin is not secreted, inducing a glucose metabolic disorder. Identifying effective therapeutic targets against the disease is a complicated task and is not yet conclusive. To close the wide gap between understanding the molecular mechanism of pancreatic islet cells and providing effective therapeutic targets, we present a computational framework to identify potential therapeutic targets against pancreatic disorders. First, we downloaded three transcriptome expression profiling datasets pertaining to pancreatic islet cells (GSE87375, GSE79457, GSE110154) from the Gene Expression Omnibus database. For each dataset, we extracted expression profiles for two cell types. We then provided these expression profiles along with the cell types to our proposed constrained optimization problem of a support vector machine and to other existing methods, selecting important genes from the expression profiles. Finally, we performed (1) an evaluation from a classification perspective which showed the superiority of our methods against the baseline; and (2) an enrichment analysis which indicated that our methods achieved better outcomes. Results for the three datasets included 44 unique genes and 10 unique transcription factors (SP1, HDAC1, EGR1, E2F1, AR, STAT6, RELA, SP3, NFKB1, and ESR1) which are reportedly related to pancreatic islet functions, diseases, and therapeutic targets.
