## Supplementary material for "A new machine learning based computational framework identifies therapeutic targets and unveils influential genes in pancreatic islet cells": DataSheet_1.xlsx

### Sheet: scsvm1
CHGB
CHGA
GPX3
YAM1
PRLR
HSP90AA1
SMARCA1
PEG3
HSPA8
SSR4
H3F3B
TM4SF4
KRT8
ETV1
PAX6
ISL1
GM13340
GNG12
G6PC2
PYY
EEF1A1
HNRNPK
SPINT2
IAPP
CPE
PAM
SCG5
CALM2
CALM1
PCSK2
DBPHT2
SLC25A3
GM11410
TOP2A
RPN2
CTSZ
MRFAP1
SLC7A14
GM26905
SLC7A2
DOCK11
ACTB
DPYSL2
TMEM27
DUSP10
ATP5B
EPCAM
CCND2
TUBB5
BSG
CTSL
PEG10
TMED3
GM10800
GRB10
SPP1
RPS3
CTSD
HIST1H1C
RBM39
RRM2
XBP1
KCNK16
PGRMC1
ERCC.00002
ERCC.00046
ERCC.00004
NEDD4
GHRL
SLC25A5
ITM2B
SPC25
TRIM35
EIF4A2
INS2
RP23.8J15.1
RPL4
HSP90AB1
MAGED1
GM10222
ACTG1
RP23.8J15.7
RP23.8J15.4
RP23.8J15.2
RP23.8J15.3
TTR
CST3
UBB
RESP18
TSPAN7
NPY
PIM2
PPY
PCSK1N
SLC38A5

### Sheet: scsvm2
Cdh1
Ddx3x
Peg3
Hmgn2
Sst
Hnrnpa2b1
Spc25
Mlxipl
Cryba2
Hnrnph1
Surf4
Gatsl2
H3f3b
Ddx39b
Hsp90b1
Rab1
Pdia6
Prkar1a
Ddx5
Ywhae
Slc35b1
Acly
Chga
Gdi2
Fos
Meg3
Emb
Rnase4
Dnajc3
Ywhaz
Slc38a4
Ets2
Scg5
Atp6v0c
Fth1
P4hb
Cplx2
Ptma
Tmem9
Hspa5
Pdia3
Chgb
Rpn2
Slc2a2
Serp1
Wls
Ddost
Tmed2
Atp2a2
Pdx1
Dbpht2
Cct7
Slc6a6
Igsf1
Slc38a5
Sytl4
Ap1s2
Hyou1
Scg3
Manf
Fkbp1a
Hid1
Neurod1
Srp72
Smim14
Txnip
Txndc5
Abhd2
Dlk1
Ostc
Ssr2
Entpd3
Kctd12b
Iapp
Wbp5
Nrep
Pura
Eif4g1
Cltc
Cd24a
Rab2a
Scg2
Rap1b
Sec61b
Mrfap1
Ece1
Arl1
Ica1
Wdr6
Nnat
Ppia
Pappa2
Eif5a
Prnp
Rab7

### Sheet: baseline
Ddx3x
Hmgn2
Sst
Hnrnpa2b1
Spc25
Mlxipl
Cryba2
Kif5b
Hnrnph1
Surf4
Gatsl2
H3f3b
Pyy
Gpx3
Ddx39b
Hsp90b1
Rab1
Prkar1a
Ddx5
Ywhae
Slc35b1
Acly
Chga
Fos
Emb
Rnase4
Dnajc3
Ywhaz
Ets2
Scg5
Atp6v0c
Fth1
P4hb
Cplx2
Il1r1
Ptma
Hspa5
Syt13
Pdia3
Chgb
Rpn2
Slc2a2
Serp1
Wls
Erp44
Ddost
Tmed2
Atp2a2
Actb
Pdx1
Dbpht2
Cct7
Atp6ap2
Igsf1
Slc38a5
Sytl4
Pak3
Ap1s2
Hyou1
Scg3
Manf
Fkbp1a
Lpp
Hid1
Neurod1
Smim14
Edem2
Txnip
Txndc5
Abhd2
Npepl1
Prrc2c
Ostc
Ssr2
Entpd3
Kctd12b
Iapp
Nrep
Pura
Cltc
Cd24a
Rab2a
Rap1b
Sec61b
Mrfap1
Cfl1
Ece1
Arl1
Actg1
Ica1
Wdr6
Nnat
Ppia
Pappa2
Eif5a

### Sheet: limma
Havcr2
Dnase1l2
Smcr8
Postn
Itga7
Oxsm
Ankra2
Mms22l
Slc35d1
Cacng1
Dcn
Gm24201
Nedd1
Scarf2
Adam18
Tbc1d17
Zbtb7c
Mast1
Tnks2
Gm1631
Gm25133
Styk1
Oit1
Suv420h2
Sgol1
T
Usp35
Rad51d
Trub1
Mrps21
Adam11
Olfr935
Ppp2r1b
Myl12b
Gm26122
Slc32a1
Pik3r1
Brdt
Acsm4
Mtmr9
Gm24610
Nrtn
Adam33
Fis1
Kctd2
Acad12
Prrc2b
Adprh
Tnxb
Gm10109
Gngt1
Pcid2
Gsto1
Ttc18
Mep1a
Npm2
Lypla1
Ube4b
X1700021F05Rik
Tmem63c
Rpia
Abce1
Dgke
Vipr1
Lin7b
Gm23735
Rsad1
Fam169a
Fabp5
Ppp1r12c
Kdelr1
Ovol2
Cd2bp2
Mrgbp
Cdk14
Bok
Ambn
Actb
Tm2d2
Plcxd3
Btbd17
Gyk
Slc4a3
Hand2
Ghsr
Krt17
Bdkrb1
Rnf145
Hoxd13
Tsr3
Yeats2
Olfr849
Copb2
A4galt
Dnajc5

### Sheet: sam
Ctsl
Gm6166
Tnrc6c
Irx6
Zfp157
Snrpn
L3mbtl3
Mslnl
Crtap
Mgll
Sap18
Fbln1
Samm50
Fam120b
Cwf19l2
Glis1
Ube2q1
Naa16
Esrp1
Ldlr
Blcap
Slc29a1
Tmem245
Foxred2
Neto2
Mycbp
Phactr4
Polr2m
Stxbp1
X4833420G17Rik
Arrdc3
Invs
Actr3b
Med23
Sfi1
Idnk
Wipf3
Arx
Fam210b
Gm26618
Grcc10
Ankrd50
P4ha2
Fam213b
Hhatl
Pik3r4
Gm826
Mlph
Thra
Gm10076
Ndufs6
X4930469K13Rik
Golga3
Irx1
Cd3eap
Slc35e4
Enpp3
Twsg1
S100z
Cept1
Tbc1d5
Gm14513
Pipox
X1700086P04Rik
Foxp2
Mnx1
Elmod2
Eml1
Slc18a2
Atp5j
Gys1
BC005537
Kcnj16
Alpk2
Atxn1
Itpr3os
Disp1
Gipr
Itga6
Bhlhe41
Xab2
X1810037I17Rik
Trim34a
Pgm3
Yipf5
Prkcb
Ffar4
S100a4
G6pc2
Nod2
Zbed6
Gm14989
Ppp1r8
Snn
Gmpr2

### Sheet: ttest
Taf8
Slitrk6
Fmo1
Tmem68
Letmd1
Cadps2
Schip1
Map3k11
Chp2
Sf3b5
Myo10
Cct7
Gm14640
Prdm16
Slc26a2
Farsb
Caly
Nrbf2
Sipa1l2
Setd3
Slc2a1
Ffar3
Zfp277
Gm20442
Cpsf3
Gm20485
Zfp93
Pbld1
Mdm4
Hmgxb3
Atxn10
Hmgb3
Col8a2
Dad1
Tpmt
Jag2
Myrf
Uggt1
Prkra
Abr
Idnk
Msi1
Gm10086
X6.Mar
Rnf130
Rhbdd1
Mga
Pcgf2
Lca5l
Polr3g
Dnah9
Man2a1
Cd248
Gpr19
Snrpd2
Ago2
Tpp2
Gps2
Tbc1d22a
Rnf182
Notch1
Abt1
Btbd3
Gm11478
Cdk11b
Sgk2
Ins2
Tubb6
Mrpl3
Cul3
Ubxn2a
Ddit4
Gm22388
Usp32
Pde6c
D10Jhu81e
Igsf3
Wbp4
RP23.113N18.2
Igsf11
Dnajb9
Kcnk1
Gm23935
Mycbp
Sec63
Npy1r
Zfand2b
Gsdmd
Zfp740
Tspan5
Smad4
Abcb1b
Dlgap4
Iars2
Cpt2

### Sheet: lasso
Ins2
Gcg
Etv1
Mlxipl
Hadh
Ins1
Iapp
Tmsb4x
