## Supplementary material for "A new machine learning based computational framework identifies therapeutic targets and unveils influential genes in pancreatic islet cells": DataSheet_2.xlsx

### Sheet: scsvm1
X1700086L19Rik
X2400003C14Rik
X3110056O03Rik
X5330417C22Rik
X5730455P16Rik
X8430408G22Rik
Aatk
Abcc8
Acly
Actb
Actr3
Aldh3a2
Ap2a2
Arc
Arf1
Arfgap1
Arfgap3
Arhgap1
Arhgap24
Arl2
Arl8b
Arpc1a
Atf4
Atp6ap1
Atp6v0e2
B3gnt9.ps
Baiap3
Brd8
Bsg
Btg2
Ccpg1
Cct5
Cdc42
Chgb
Chic1
Cnn3
Cog1
Cops3
Crip2
D11Wsu99e
Dcaf7
Ddx47
Dnmt3a
Dock11
ERCC.00002
ERCC.00074
ERCC.00096
Eif2s1
Ergic3
Erp44
Fam114a1
Fbxo21
Fkbp9
Fnta
Fubp1
Gapdh
Gcg
Gmppa
Gnai2
Gnb2l1
Gng4
Gstz1
H3f3b
Hspa5
Idh3g
Ins1
Ins2
Itpr1
Klhl7
Krt18
Lasp1
Leng8
Limd1
Lman2
Lmf2
Magt1
Malat1
Map1lc3b
Map2k1
Mau2
Mgat2
Mll1
Mpp2
Nbr1
Ncor1
Ndrg1
Nfkbia
Nisch
Nr4a1
Nup88
Papola
Pbxip1
Pcsk2
Peg3
Pkd1

### Sheet: scsvm2
X1700086L19Rik
X3110056O03Rik
X5330417C22Rik
X5730455P16Rik
Aatk
Abcc8
Acly
Actb
Actr3
Aldh3a2
Ap2a2
Arc
Arf1
Arfgap1
Arfgap3
Arhgap1
Arhgap24
Arl2
Arl8b
Arpc1a
Atf4
Atp5b
Atp6ap1
Atp6v0e2
B3gnt9.ps
Baiap3
Brd8
Bsg
Btg2
Ccpg1
Cct5
Cd200
Cdc42
Chgb
Chic1
Cnn3
Cog1
Cops3
Cpt2
Crip2
D11Wsu99e
Dcaf7
Dnmt3a
Dock11
ERCC.00002
ERCC.00074
ERCC.00096
Eml5
Ergic3
Fam114a1
Fbxo21
Fkbp9
Fnta
Fubp1
Gapdh
Gcg
Gmppa
Gnai2
Gnb2l1
Gng4
Gstz1
H3f3b
Hspa5
Ins1
Ins2
Itfg1
Itpr1
Klhl7
Krt18
Lasp1
Leng8
Limd1
Lman2
Lmf2
Magt1
Malat1
Map1lc3b
Map2k1
Mau2
Meg3
Mll1
Mpp2
Nbr1
Ncor1
Ndrg1
Nfkbia
Nisch
Nr4a1
Papola
Pbxip1
Pcsk2
Peg3
Pkd1
Pla2g2f
Polr2m

### Sheet: baseline
X1700086L19Rik
X2400003C14Rik
X3110056O03Rik
X5330417C22Rik
X5730455P16Rik
X8430408G22Rik
Aatk
Abcc8
Acaa1a
Acly
Actb
Actr3
Aldh3a2
Ap2a2
Arc
Arf1
Arfgap1
Arfgap3
Arhgap1
Arhgap24
Arl2
Arl8b
Arpc1a
Atf4
Atp6ap1
Atp6v0e2
B3gnt9.ps
Baiap3
Brd8
Bsg
Btg2
Ccpg1
Cct5
Cd164
Cdc42
Chgb
Chic1
Cnn3
Cog1
Cops3
Crip2
D11Wsu99e
Dcaf7
Ddx47
Dnmt3a
Dock11
ERCC.00002
ERCC.00074
ERCC.00096
Eif2s1
Ergic3
Erp44
Fam114a1
Fbxo21
Fkbp9
Fnta
Fubp1
Gapdh
Gcg
Gmppa
Gnb2l1
Gng4
Gstz1
H3f3b
Hspa5
Idh3g
Ins1
Ins2
Itpr1
Klhl7
Krt18
Lasp1
Leng8
Limd1
Lman2
Lmf2
Magt1
Malat1
Map1lc3b
Map2k1
Mau2
Mgat2
Mll1
Mpp2
Nbr1
Ncor1
Ndrg1
Nfkbia
Nisch
Nr4a1
Nup88
Papola
Pbxip1
Pcsk2
Peg3

### Sheet: limma
Atl2
X5430428K19Rik
Aqp2
X2810442I21Rik
X2300003K06Rik
X2610305D13Rik
B020004C17Rik
BC016579
X4930592I03Rik
X4921511H03Rik
X4930557A04Rik
X1700058G18Rik
X5730494M16Rik
Capza2
AU023871
Ccdc158
X4930429B21Rik
Afap1
X4933437F05Rik
X1600025M17Rik
Adar
X2010107G23Rik
Acbd5
X4930452B06Rik
Brca1
Aldh1b1
Adra1b
X4632415L05Rik
Aga
Ccdc136
Acsm3
X1700028B04Rik
Bmyc
X4931419H13Rik
Arhgef16
Arf6
X4930480K15Rik
X5031434C07Rik
Awat2
X8430423G03Rik
Aste1
X1500015O10Rik
X4922502D21Rik
X1700073E17Rik
X2010003K11Rik
A330009N23Rik
Ak5
X1600015I10Rik
X4931402G19Rik
X3110057O12Rik
X1700047L14Rik
AU019823
Akr1c14
Cars
X3425401B19Rik
Acp6
Bet1
Arntl
X2700081O15Rik
A530072M11Rik
Adcy8
BC055402
X1200016B10Rik
X6720483E21Rik
B020004J07Rik
Bmp1
X4933424G05Rik
Brs3
Armcx6
Adam23
X1700040L02Rik
X1700102P08Rik
Bcl3
X3110009E18Rik
Atp6v1g2
X9330179D12Rik
BC018473
X2010300C02Rik
A530013C23Rik
Atg3
X1700030F04Rik
Aldoc
Ccdc103
Btd
AU040320
Aqp8
X4930546K05Rik
X4930512B01Rik
Caml
X1700120E14Rik
X4930518P08Rik
Cad
X1700013H16Rik
Arrb1
Arhgap10

### Sheet: sam
Gcg
Slc7a2
Sst
Tmsb15b2
Ttr

### Sheet: ttest
Gcg
Slc7a2
Ttr

### Sheet: lasso
D330041H03Rik
Fndc4
Gcg
Mon2
Nos3
Pcdhga7
Pcsk2
Rnf130
Siae
Slc7a2
Smarcc1
Sst
Synpo
Tmsb15b2
Ttr
