## Supplementary material for "A new machine learning based computational framework identifies therapeutic targets and unveils influential genes in pancreatic islet cells": DataSheet_3.xlsx

### Sheet: scsvm1
ANXA2
ANXA4
AP1G2
ATHL1
ATP1A1
ATP5A1
ATP5B
BTG2
CALB1
CBS
CD46
CD59
CELA3A
CELA3B
CFTR
CHD7
CHD9
CLDN10
CLPS
COL1A1
COL1A2
COL3A1
CTRB1
CTRB2
DDX17
DLK1
DUSP1
EEF1A1
EGR1
ELMO1
FGFR1
FOSB
FRAS1
GAPDH
GCG
GOLGA8A
GOLGB1
GP2
H3F3B
HSP90B1
HSPD1
ID4
IDH2
IER2
IFRD1
ITM2B
JAG1
JUN
LAMB2
LGALS3BP
MAGED1
MALAT1
MEG3
MT1G
MT1H
MTRNR2L2
MTRNR2L8
NCOR1
NFKBIZ
NOTCH2NL
NPM1
NR5A2
NRP1
PABPC1
PCM1
PHGDH
PPP1R15A
RARRES2
RBPJ
RBPJL
RPL3
RPLP2
RPS12
RPS19
RPS27
RRBP1
SEC24B
SERBP1
SERPINA1
SERPINA5
SLC38A2
SLC3A1
SLC4A4
SMOC2
SPARC
SPINK1
SPP1
SYNE2
SZT2
TMED10
TMEM106C
TSPAN6
UBC
UNC13B
XPO1

### Sheet: scsvm2
ANXA2
ANXA4
ARL6IP1
ATHL1
ATP1A1
ATP5B
BTG2
CALB1
CBS
CD46
CD59
CELA3A
CELA3B
CHD7
CHD9
CLDN10
CLMN
CLPS
COL1A1
COL1A2
COL3A1
CPA1
CTRB1
CTRB2
DDX17
DLK1
EEF1A1
EGR1
ELMO1
FGFR1
FOSB
FRAS1
GAPDH
GCG
GOLGA8A
GP2
H3F3B
HDLBP
HSP90B1
HSPA5
HSPD1
ID4
IDH2
IER2
IFRD1
ITM2B
JAG1
JUN
LAMB2
LGALS3BP
LUC7L3
MAGED1
MALAT1
MEG3
MT1G
MT1H
MTRNR2L2
MTRNR2L8
NCOR1
NFKBIZ
NOTCH2NL
NPM1
NR5A2
NRP1
PCM1
PPP1R15A
PRSS1
RBPJ
RBPJL
RPL3
RPLP2
RPS12
RPS19
RPS27
RRBP1
SEC24B
SERBP1
SERPINA1
SERPINA5
SLC38A2
SLC3A1
SLC4A4
SMOC2
SPARC
SPINK1
SPP1
SYCN
SZT2
TMED10
TMEM106C
TSPAN6
UBC
UNC13B
XPO1
ZFP36L1

### Sheet: baseline
ANXA2
ANXA4
AP1G2
ARL6IP1
ATHL1
ATP1A1
ATP5A1
ATP5B
BTG2
CALB1
CBS
CD46
CD59
CELA3A
CELA3B
CHD9
CLDN10
CLPS
COL1A1
COL1A2
COL3A1
CS
CTRB2
DDX17
DLK1
DUSP1
EEF1A1
EGR1
FOSB
GAPDH
GCG
GOLGA8A
GOLGB1
GP2
GPATCH8
H3F3B
HSP90B1
HSPD1
ID4
IDH2
IER2
IFRD1
ITM2B
JAG1
JUN
LAMB2
LGALS3BP
LUC7L3
MAGED1
MALAT1
MEG3
MT1G
MT1H
MTRNR2L2
MTRNR2L8
NCOR1
NFKBIZ
NOTCH2NL
NPM1
NR5A2
NRP1
NUMA1
PABPC1
PCM1
PDCD4
PHGDH
PPP1R15A
RARRES2
RBPJ
RBPJL
RPL3
RPLP2
RPS12
RPS19
RPS27
RRBP1
SEC24B
SERBP1
SERPINA1
SERPINA5
SLC38A2
SLC3A1
SLC4A4
SMOC2
SPARC
SPINK1
SPP1
SYNE2
SZT2
TMED10
TMEM106C
TSPAN6
UBC
UNC13B
XPO1

### Sheet: limma
CABP4
BEND3
LIPA
KLK6
GJB7
EPB41L4A.AS1
HNRNPAB
FSCN1
LOC100506776
FAM166A
FAM55D
DKFZp566F0947
AHNAK
KCNK13
CYP2B7P1
IPO4
ATM
CPOX
FTH1P3
FAM118A
DOCK3
ATG16L2
BHLHE40
ESRP2
CAMP
HOXD8
C12orf42
CLEC18C
AHSA2
ACADVL
CFB
HDGFRP3
CCDC42
HIST1H3F
H3F3B
EDEM2
GFER
ENAM
LOC100507589
LOC100133315
LOC100306975
EPHX3
LOC100505978
BMPR1A
DPM3
FAR2
CPT1B
KIAA1210
ABCD3
LOC100133050
CNEP1R1
LOC100144595
CRYBA4
C2orf81
CYP3A43
C5orf49
KDM5D
FURIN
KCNQ5
COLEC11
LOC100130992
CD37
IFIT1B
LOC646329
ADAM9
LOC644669
C15orf58
DEFB109P1B
ANO7
ARL2.SNX15
GBP7
ATG14
FAM109B
DKKL1
DPP3
GPX2
IL28A
C14orf178
FCRL3
CGB1
LOC646576
ASB7
EPRS
KIAA1328
KRTAP9.4
C22orf26
KRCC1
GUCY2D
EIF3D
ADORA2B
IDI1
C19orf53
LOC139201
ENPEP
LOC643837

### Sheet: sam
ANGPTL4
BMP7
FGFR4
FNDC3B
FBLN5
ALG3
SLC38A3
TFR2
RPS23
CTRC
GNAS
NR4A1
SLC39A14
MAP3K1
UBR1
SERPINB6
CNN2
BTG1
HIST1H2BG
CEL
NFIB
ANXA2P2
PRSS1
FAT1
KLK1
TMC4
DOCK1
STT3A
SSFA2
CDKN1A
SERP1
FREM1
DLL1
EFCAB4A
SLIT3
JAG1
THBS1
ARHGAP24
KLF10
CTRB1
CXCL12
LDHB
LRRC59
SERPINH1
CLPSL1
GAS5
ZNF423
SERPINA4
ADAM7
TMEM52
REG1A
ANXA4
PPIF
RPL23
KCNE1L
HIST1H3D
RPL27A
NR5A2
SPINK1
NFKBIA
REST
NSA2
MT1L
TCF7L2
DTNA
KANK4
CELP
SH2D4A
SETD7
MT1H
POMC
HIST1H1C
CELA3A
SLC16A12
SCG5
MET
CDCA7L
POLE4
PBLD
SCAF11
CYR61
ADAMTS9
PGRMC2
KCTD16
TMEM63A
RNASET2
RPL13
MEG3
DLK1
HHEX
ITPR2
WDR74
KIRREL2
SERPINA1
ERBB3

### Sheet: ttest
PABPC1
MORC3
MINK1
ERICH1
SLC30A1
RPL39
LOC100294145
PODXL
LGR4
DTNA
CAMK1D
RFESD
SERPING1
ECE1
GPR161
CNN2
UCHL1
PBLD
GIT2
IGDCC4
PPM1N
L2HGDH
SATB1
CDC42EP4
DPP4
LIMS1
ABCB7
LMAN2
UBXN2B
KIAA0664
SEMA4A
FGFR3
GSTA1
POLI
CEL
NXT2
RPS3A
AMIGO2
MGST1
UNC13C
LOC728730
MPZL2
CROT
DBNDD2
HSPA1B
CTSO
HNRNPH1
DKK2
KANK4
SMOC2
TCHP
EPAS1
MSH2
MRS2P2
SUV39H2
IER2
SP110
POLE3
INSM1
RASSF9
RBBP8
RPL27
ZNF500
CD2AP
TMEM52
RPS6
SFTA2
PDGFA
HIST2H2AB
SNORD10
IDH2
DNAJC25
HIST1H2BH
QPCT
C5orf43
HBP1
ZNF662
CLU
C16orf11
MEP1A
SOD2
RPLP0
ANKS3
KIAA0195
TSC22D2
IGFBP2
SNORD114.2
VWA3A
DYM
EXT1
LIFR
HIST1H2AH
LTA4H
FNDC3B
PSEN1

### Sheet: lasso
HEPACAM2
QPCT
SST
